# SIRT7 regulates NUCKS1 chromatin binding to elicit metabolic and inflammatory gene expression in senescence and liver aging

**DOI:** 10.1101/2024.02.05.578810

**Authors:** Khoa Tran, Michael Gilbert, Berta N. Vazquez, Alessandro Ianni, Benjamin A. Garcia, Alejandro Vaquero, Shelley Berger

## Abstract

Sirtuins, a class of highly conserved histone/protein deacetylases, are heavily implicated in senescence and aging. The regulation of sirtuin proteins is tightly controlled both transcriptionally and translationally and via localization within the cell. While Sirtiun proteins are implicated with aging, how their levels are regulated during aging across cell types and eliciting tissue specific age-related cellular changes is unclear. Here, we demonstrate that SIRT7 is targeted for degradation during senescence and liver aging. To uncover the significance of SIRT7 loss, we performed proteomics analysis and identified a new SIRT7 interactor, the HMG box protein NUCKS1. We found that the NUCKS1 transcription factor is recruited onto chromatin during senescence and this is mediated by SIRT7 loss. Further, depletion of NUCKS1 delayed senescence upon DNA damage leading to reduction of inflammatory gene expression. Examination of NUCKS1 transcriptional regulation during senescence revealed gene targets of transcription factors NFKB1, RELA, and CEBPβ. Consistently, in both Sirt7 KO mouse liver and in naturally aged livers, Nucks1 was recruited to chromatin. Further, Nucks1 was bound at promoters and enhancers of age-related genes, including transcription factor Rela, and, moreover, these bound sites had increased accessibility during aging. Overall, our results uncover NUCKS1 as a novel interactor of SIRT7, and show that loss of SIRT7 during senescence and liver aging promotes NUCKS1 chromatin binding to regulate metabolic and inflammatory genes.
