## Supplemental Table 3 for "SIRT7 regulates NUCKS1 chromatin binding to elicit metabolic and inflammatory gene expression in senescence and liver aging"

### Sheet: Sheet1
Supplementary Table 3: NUCKS1 acetylation in proliferating, TSA+NAM treated, or etoposide-induced senescent IMR90 cells (Related to Figure 4).
Gene	Proliferating	Proliferating	Proliferating	Proliferating	TSA+NAM	TSA+NAM	TSA+NAM	Etoposide	Etoposide	Etoposide	Etoposide
DSGPPTKK	11.55	14.6	ND	ND	16.93	18.87	21.85	ND	16.09	15.98	15.55
SGKNSQEDSEDSEDKDVK	ND	ND	ND	ND	12.57	15.75	18.35	ND	ND	ND	ND
QAASKAASK	ND	ND	ND	ND	ND	ND	17.186	ND	ND	ND	ND
ATVTPSPVKGK	ND	ND	ND	17.19	17.19	18.73	23.28	12.93	17.54	17.22	17.74
GKVGRPTASK	11.98	15.08	ND	20.17	19.62	22.19	26.11	15.87	20.42	20.49	20.13
VGRPTASKASK	ND	13.05	ND	18.01	17.89	19.69	23.76	14.76	18.5	18.5	18.77
